# Diet-derived peptides mediate the effects of dietary protein source on gastrointestinal health

**DOI:** 10.64898/2026.07.27.741049

**Authors:** Shrey D. Thaker, Lorraine Danowski, Sotiria Everett, Annemarie Ng, Xaioyue Zhang, Jie Yang, Jaclyn R. Dweck, Olga Aroniadis, Jonah S. Vadakkan, J. Alfredo Blakely-Ruiz, Ayesha Awan, Shaked Uzi-Gavrilov, Manuel Kleiner, Josephine Connolly-Schoonen, David C. Montrose

## Abstract

Plant-based diets support gastrointestinal (GI) health while animal-based diets can disrupt gut homeostasis. Although multiple aspects of these diet types are believed to confer their respective effects, the role of their protein component is less well understood. Here, we conducted a randomized crossover-controlled feeding trial wherein healthy subjects consumed 70% of their daily protein intake in the form of pea protein (PP) or egg white protein (EWP) isolate (NCT05619939). Individuals who consumed EWP reported increased GI symptoms and exhibited elevated intestinal permeability. In contrast, these endpoints did not change following PP consumption. Fecal analysis showed increased diet-derived peptides only following EWP consumption, which was associated with resistance of EWP isolate to degradation by digestive enzymes *in vitro*. Metagenomic, metaproteomic and metabolomic analyses of stool after the EWP-based diet showed reduced abundance of multiple gut-protective bacterial species and increased bacterial amino acid utilization compared to samples following the PP-based diet. Dietary peptides in the gut luminal content of EWP-fed subjects reduced metabolic function of intestinal epithelial cell in culture. Providing an amino acid-based diet mimicking EWP composition to mice prevented colonic accumulation of diet-derived proteins and GI dysfunction associated with EWP diet consumption. Collectively, these findings demonstrate that dietary protein source is a key mediator of GI function, revealing a modifiable lifestyle factor that impacts human health.
