## Supplementary material for "Diet-derived peptides mediate the effects of dietary protein source on gastrointestinal health": Table S1

### Sheet: Sheet1
Table S1. Study diet nutrient source, intake, and adherence by individual subject.
				Calculated Nutritional Requirements per Subject					Consumption Data per Subject
				Calorie Needs		Protein Goals			Pea Protein Phase				Egg White Protein Phase
									Calories		Protein		Calories		Protein
Subject Number	Age (years)	Sex	BMI (kg/m2)	(kcal/day)	(kcal/kg/day)	Total Protein (g/day)	Protein from Food (g/day)	Protein from Smoothie (g/day)	From food (kcal/day)	From smoothie (kcal/day)	From food (g/day)	From smoothie (g/day)	From food (kcal/day)	From smoothie (kcal/day)	From food (g/day)	From smoothie (g/day)
1	22.47	M	29.9774	1519	17.4963	130.227	39.0682	91.1591	663.779	814.495	31.5848	77.6711	605.179	755.551	26.288	73.6111
2	24	M	28.5888	2608	29.2735	133.636	40.0909	93.5455	1602.53	978.26	35.8175	93.6513	1536.62	961.184	33.938	93.7858
3	25.7288	F	24.2362	1392.5	21.2743	98.1818	29.4545	68.7273	769.256	645.575	21.2749	61.9597	947.719	706.176	27.3334	68.9039
4	24.45	F	22.5331	1482	24.8885	89.3182	26.7955	62.5227	1004.04	653.837	24.1009	62.5935	1015.34	642.424	24.1042	62.6834
5	25	M	25.8967	2165	28.8667	112.5	33.75	78.75	1100.16	784.532	25.9739	74.9295	1158.61	788.688	24.3841	76.9378
6	25.07	M	24.5983	1710	21.375	120	36	84	1013.63	878.438	33.327	84.0951	930.521	863.104	30.2073	84.2158
7	29.78	M	21.9409	1664	25.4222	98.1818	29.4545	68.7273	1226.43	718.722	29.7091	68.8051	1087.78	670.444	27.5217	65.3875
8	25.7	M	26.5119	1828	23.1126	118.636	35.5909	83.0455	863.052	868.455	25.3794	83.1394	867.411	853.296	25.9816	83.2589
9	30	M	24.8467	2000	29.5302	101.591	30.4773	71.1136	1185.62	743.677	32.0947	71.1941	1290.39	730.696	28.342	71.2964
10	27	M	23.4835	2000	30.7692	97.5	29.25	68.25	1011.54	713.73	24.1422	68.3272	1031.69	701.272	24.7829	68.4254
11	21	M	30.1381	1931	19.136	151.364	45.4091	105.955	1117.96	1108.03	44.139	106.074	1264.57	1088.69	38.3612	106.227
*12	25	M	22.9146	2238	33.7233	99.5455	29.8636	69.6818	-	-	-	-	1365.94	715.984	25.2789	69.8609
13	21	F	24.9412	1820	27.6138	98.8636	29.6591	69.2045	1015.67	629.839	21.6804	61.7175	1015.67	638.816	21.6804	62.4649
14	21	F	23.5652	2151	34.5416	93.4091	28.0227	65.3864	1267.86	621.622	24.7363	59.5094	1355.68	671.848	27.2308	65.5544
15	22	M	25.1624	2215	27.8457	119.318	35.7955	83.5227	1272.4	882.532	30.5885	83.7225	1387.01	859.579	31.6473	83.6546
16	24	F	21.6276	1646	30.6881	80.4545	24.1364	56.3182	911.962	588.952	17.491	56.3819	1023.86	564.032	19.1955	55.0222
17	25	M	21.1004	2500	33.5366	111.818	33.5455	78.2727	1507.2	818.544	29.5242	78.3613	1522.19	804.256	28.512	78.4739
18	22	F	23.1654	2276	38.3693	88.9773	26.6932	62.2841	1258.2	651.341	22.6446	62.3546	1562.69	639.972	24.5967	62.4441
Average	24.4555		24.7349	1952.53	27.6368	107.973	32.392	75.5814	1105.37	770.622	27.8946	73.7934	1164.94	758.667	27.1881	74.0115
St. Dev.	2.68154		2.66539	348.608	5.6847	18.2036	5.46109	12.7425	243.313	141.482	6.45817	13.4083	262.123	129.883	4.42333	12.6583
*Consumed egg white protein isolate during first intervention phase and then withdrew from the study.
Note: Smoothies contain calories and protein derived from protein isolate in addition to other ingredients.
